# Conserved emergent traits enable phylogenetic prediction of community function

**DOI:** 10.64898/2026.06.09.731074

**Authors:** Uroš Gojković, Zorana Miloradović, Nikola Popović, Goran Vukotić, Nina Medaković, Nemanja Stanisavljević, Nemanja Kljajević, Djordje Bajić

## Abstract

Predicting the function of a microbial community from the identity of its members is a key goal of ecology and biotechnology. Here, we show that the systematic variation in how strains contribute to community function is phylogenetically conserved. This allows us to predict the collective function of communities solely from their member’s taxonomic identity. Using soymilk fermentation as a model, we measured three industrially relevant functions − acidification, texture, sensory grade − across 307 synthetic communities combining 33 phylogenetically diverse lactic acid bacteria strains. The functional effect of a strain scaled linearly with the function of the receiving community, allowing us to summarize each strain’s contribution across communities with two parameters, intercept and slope. These parameters were phylogenetically conserved, allowing us to impute their values for 17 previously unassayed strains, and use them to predict the three functions in 14 newly assembled communities. By redefining community function in terms of conserved emergent species traits, our results enable predictive engineering of microbial consortia at scale, and open a path towards genomic and evolutionary dissection of complex community phenotypes.
