## Supplementary Table 3 for "Conserved emergent traits enable phylogenetic prediction of community function"

### Sheet: Strain taxonomy
Strain notation ID	Taxonomy	16s sequences
S1	Streptococcus thermophilus BGVLJ1-45	ATGAACTATTAGGAAACGATAGCTAATACCGCATAACAATGGATGACACATGTCATTTATTTGAAAGGGGCAATTGTTCCACTACAAGATGGACCTGCGTTGTATTAGCTAGTAGGTGAGGTAATGGCTCACCTAGGCGACGATACATAGCCGACCTGAGAGGGTGATCGGCCACACTGGGACTGAGACACGGCCCAGACTCCTACGGGAGGCAGCAGTAGGGAATCTTCGGCAATGGGGGCAACCCTGACCGAGCAACGCCGCGTGAGTGAAGAAGGTTTTCGGATCGTAAAGCTCTGTTGTAAGTCAAGAACGGGTGTGAGAGTGGAAAGTTCACACTGTGACGGTAGCTTACCAGAAAGGGACGGCTAACTACGTGCCAGCAGCCGCGGTAATACG…
S2	Streptococcus thermophilus BGAZEJ3-43	AGCAATCTATTCGGAAACGATAGCTAATACCGCATAACAATGGATGACACATGTCATTTATTTGAAAGGGGCAATTGCTCCACTACAAGATGGACCTGCGTTGTATTAGCTAGTAGGTGAGGTAATGGCTCACCTAGGCGACGATACATAGCCGACCTGAGAGGGTGATCGGCCACACTGGGACTGAGACACGGCCCAGACTCCTACGGGAGGCAGCAGTAGGGAATCTTCGGCAATGGGGGCAACCCTGACCGAGCAACGCCGCGTGAGTGAAGAAGGTTTTCGGATCGTAAAGCTCTGTTGTAAGTCAAGAACGGGTGTGAGAGTGGAAAGTTCACACTGTGACGGTAGCTTACCAGAAAGGGACGGCTAACTACGTGCCAGCAGCCGCGGTAATAC…
S3	Streptococcus thermophilus BGTRM4-55	GAAACGATAGCTAATACCGCATAACAATGGATGACACATGTCATTTATTTGAAAGGGGCAATTGCTCCACTACAAGATGGACCTGCGTTGTATTAGCTAGTAGGTGAGGTAATGGCTCACCTAGGCGACGATACATAGCCGACCTGAGAGGGTGATCGGCCACACTGGGACTGAGACACGGCCCAGACTCCTACGGGAGGCAGCAGTAGGGAATCTTCGGCAATGGGGGCAACCCTGACCGAGCAACGCCGCGTGAGTGAAGAAGGTTTTCGGATCGTAAAGCTCTGTTGTAAGTCAAGAACGGGTGTGAGAGTGGAAAGTTCACACTGTGACGGTAGCTTACCAGAAAGGGACGGCTAACTACGTGCCAGCAGCCGCGGTAATACGTAGGTCCCGAGC…
S4	Streptococcus thermophilus BGVLJ1-25	CATGGGCAGGTAGAACGCTGAAGAGAGGAGCTTGCTCTTCTTGGATGAGTTGCGAACGGGTGAGTAACGCGTAGGTAACCTGCCTTGTAGCGGGGGATAACTATTGGAAACGATAGCTAATACCGCATAACAATGGATGACACATGTCATTTATTTGAAAGGGGCAATTGTTCCACTACAAGATGGACCTGCGTTGTATTAGCTAGTAGGTGAGGTAATGGCTCACCTAGGCGACGATACATAGCCGACCTGAGAGGGTGATCGGCCACACTGGGACTGAGACACGGCCCAGACTCCTACGGGAGGCAGCAGTAGGGAATCTTCGGCAATGGGGGCAACCCTGACCGAGCAACGCCGCGTGAGTGAAGAAGGTTTTCGGATCGTAAAGCTCTGTTGTAA…
S5	Lactobacillus delbrueckii subsp. bulgaricus BGVLJ1-19	CGAGGCGAGCTGAATTCAAAGATTCCTTCGGGATGATTTGTTGGACGCTAGCGGCGGATGGGTGAGTAACACGTGGGCAATCTGCCCTAAAGACTGGGATACCACTTGGAAACAGGTGCTAATACCGGATAACAACATGAATCGCATGATTCAAGTTTGAAAGGCGGCGTAAGCTGTCACTTTAGGATGAGCCCGCGGCGCATTAGCTAGTTGGTGGGGTAAAGGCCTACCAAGGCAATGATGCGTAGCCGAGTTGAGAGACTGATCGGCCACATTGGGACTGAGACACGGCCCAAACTCCTACGGGAGGCAGCAGTAGGGAATCTTCCACAATGGACGCAAGTCTGATGGAGCAACGCCGCGTGAGTGAAGAAGGTTTTCGGATCGTAAAGCTCTGTT…
S6	Lactobacillus delbrueckii BGAZEJ2-96	ATGGGAATTCAAAGATTCCTTCGGGATGATTTGTTGGACGCTAGCGGCGGATGGGTGAGTAACACGTGGGCAATCTGCCCTAAAGACTGGGATACCACTTGGAAACAGGTGCTAATACCGGATAACAACATGAATCGCATGATTCAAGTTTGAAAGGCGGCGTAAGCTGTCACTTTAGGATGAGCCCGCGGCGCATTAGCTAGTTGGTGGGGTAAAGGCCTACCAAGGCAATGATGCGTAGCCGAGTTGAGAGACTGATCGGCCACATTGGGACTGAGACACGGCCCAAACTCCTACGGGAGGCAGCAGTAGGGAATCTTCCACAATGGACGCAAGTCTGATGGAGCAACGCCGCGTGAGTGAAGAAGGTTTTCGGATCGTAAAGCTCTGTTGTTGGTG…
S7	Lactiplantibacillus plantarum BG66	TCATTAATTTGAGAGTTTGATCCTGGCTCAGGACGAACGCTGGCGGCGTGCCTAATACATGCAAGTCGAACGAACTCTGGTATTGATTGGTGCTTGCATCATGATTTACATTTGAGTGAGTGGCGAACTGGTGAGTAACACGTGGGAAACCTGCCCAGAAGCGGGGGATAACACCTGGAAACAGATGCTAATACCGCATAACAACTTGGACCGCATGGTCCGAGTTTGAAAGATGGCTTCGGCTATCACTTTTGGATGGTCCCGCGGCGTATTAGCTAGATGGTGGGGTAACGGCTCACCATGGCAATGATACGTAGCCGACCTGAGAGGGTAATCGGCCACATTGGGACTGAGACACGGCCCAAACTCCTACGGGAGGCAGCAGTAGGGAATCTTCCA…
S8	Streptococcus salivarius BGAZEJ2-89	TATTAAAGTTTTTAATGAGAGTTTGATCCTGGCTCAGGACGAACGCTGGCGGCGTGCCTAATACATGCAAGTAGAACGCTGAAGAGAGGAGCTTGCTCTTCTTGGATGAGTTGCGAACGGGTGAGTAACGCGTAGGTAACCTGCCTTGTAGCGGGGGATAACTATTGGAAACGATAGCTAATACCGCATAACAATGGATGACACATGTCATTTATTTGAAAGGGGCAATTGCTCCACTACAAGATGGACCTGCGTTGTATTAGCTAGTAGGTGAGGTAACGGCTCACCTAGGCGACGATACATAGCCGACCTGAGAGGGTGATCGGCCACACTGGGACTGAGACACGGCCCAGACTCCTACGGGAGGCAGCAGTAGGGAATCTTCGGCAATGGGGGCAA…
S9	Lactococcus lactis BGZLM1-24	CTTGGGCAAGGTTGGAGCGCTGAAGGTTGGTACTTGTACCAACTGGATGAGCAGCGAACGGGTGAGTAACGCGTGGGGAATCTGCCTTTGAGCGGGGGACAACATTTGGAAACGAATGCTAATACCGCATAAAAACTTTAAACACAAGTTTTAAGTTTGAAAGATGCAATTGCATCACTCAAAGATGATCCCGCGTTGTATTAGCTAGTTGGTGAGGTAAAGGCTCACCAAGGCGATGATACATAGCCGACCTGAGAGGGTGATCGGCCACATTGGGACTGAGACACGGCCCAAACTCCTACGGGAGGCAGCAGTAGGGAATCTTCGGCAATGGACGAAAGTCTGACCGAGCAACGCCGCGTGAGTGAAGAAGGTTTTCGGATCGTAAAACTCTGTTGG…
S10	Lactococcus lactis BGZLS1-10	ACTTTATTTGAGAGTTTGATCCTGGCTCAGGACGAACGCTGGCGGCGTGCCTAATACATGCAAGTTGAGCGCTGAAGGTTGGTACTTGTACCAACTGGATGAGCAGCGAACGGGTGAGTAACGCGTGGGGAATCTGCCTTTGAGCGGGGGACAACATTTGGAAACGAATGCTAATACCGCATAAAAACTTTAAACACAAGTTTTAAGTTTGAAAGATGCAATTGCATCACTCAAAGATGATCCCGCGTTGTATTAGCTAGTTGGTGAGGTAAAGGCTCACCAAGGCGATGATACATAGCCGACCTGAGAGGGTGATCGGCCACATTGGGACTGAGACACGGCCCAAACTCCTACGGGAGGCAGCAGTAGGGAATCTTCGGCAATGGACGAAAGTCTGAC…
S11	Enterococcus faecalis BGZLS10-28	TTTTATTATGAGAGTTTGATCCTGGCTCAGGACGAACGCTGGCGGCGTGCCTAATACATGCAAGTCGAACGCTTCTTTCCTCCCGAGTGCTTGCACTCAATTGGAAAGAGGAGTGGCGGACGGGTGAGTAACACGTGGGTAACCTACCCATCAGAGGGGGATAACACTTGGAAACAGGTGCTAATACCGCATAACAGTTTATGCCGCATGGCATAAGAGTGAAAGGCGCTTTCGGGTGTCGCTGATGGATGGACCCGCGGTGCATTAGCTAGTTGGTGAGGTAACGGCTCACCAAGGCCACGATGCATAGCCGACCTGAGAGGGTGATCGGCCACACTGGGACTGAGACACGGCCCAGACTCCTACGGGAGGCAGCAGTAGGGAATCTTCGGCAATGGA…
S12	Leuconostoc mesenteroides BGGO10-17	AAATTTTCAAATTGAGAGTTTGATCCTGGCTCAGGATGAACGCTGGCGGCGTGCCTAATACATGCAAGTCGAACGCACAGCGAAAGGTGCTTGCACCTTTCAAGTGAGTGGCGAACGGGTGAGTAACACGTGGACAACCTGCCTCAAGGCTGGGGATAACATTTGGAAACAGATGCTAATACCGAATAAAACTTAGTGTCGCATGACACAAAGTTAAAAGGCGCTTCGGCGTCACCTAGAGATGGATCCGCGGTGCATTAGTTAGTTGGTGGGGTAAAGGCCTACCAAGACAATGATGCATAGCCGAGTTGAGAGACTGATCGGCCACATTGGGACTGAGACACGGCCCAAACTCCTACGGGAGGCTGCAGTAGGGAATCTTCCACAATGGGCGAAAGC…
S13	Streptococcus thermophilus BGGO3-28	GGCGGCTTGATAAGTCTGAAGTTAAAGGCTGTGGCTCAACCATAGTTCGCTTTGGAAACTGTCAAACTTGAGTGCAGAAGGGGAGAGTGGAATTCCATGTGTAGCGGTGAAATGCGTAGATATATGGAGGAACACCGGTGGCGAAAGCGGCTCTCTGGTCTGTAACTGACGCTGAGGCTCGAAAGCGTGGGGAGCGAACAGGATTAGATACCCTGGTAGTCCACGCCGTAAACGATGAGTGCTAGGTGTTGGATCCTTTCCGGGATTCAGTGCCGCAGCTAATGCATTAAGCACTCCGCCTGGGGAGTACGACCGCAAGGTTGAAACTCAAAGGAATTGACGGGGGCCCGCACAAGCGGTGGAGCATGTGGTTTAATTCGAAGCAACGCGAAGAACCTT…
S14	Lactococcus lactis subsp. lactis BGTRK10-2	ACTTTATTTGAGAGTTTGATCCTGGCTCAGGACGAACGCTGGCGGCGTGCCTAATACATGCAAGTTGAGCGCTGAAGGTTGGTACTTGTACCGACTGGATGAGCAGCGAACGGGTGAGTAACGCGTGGGGAATCTGCCTTTGAGCGGGGGACAACATTTGGAAACGAATGCTAATACCGCATAAAAACTTTAAACACAAGTTTTAAGTTTGAAAGATGCAATTGCATCACTCAAAGATGATCCCGCGTTGTATTAGCTAGTTGGTGAGGTAAAGGCTCACCAAGGCGATGATACATAGCCGACCTGAGAGGGTGATCGGCCACATTGGGACTGAGACACGGCCCAAACTCCTACGGGAGGCAGCAGTAGGGAATCTTCGGCAATGGACGAAAGTCTGAC…
S15	Enterococcus malodoratus BGZLS60-27	TCAAACACTTTTTATGAGAGTTTGATCCTGGCTCAGGACGAACGCTGGCGGCGTGCCTAATACATGCAAGTCGAACGCTTTTTCTTTCACCGGAGCTTGCTCCACCGAAAGAAAAGGAGTGGCGAACGGGTGAGTAACACGTGGGTAACCTGCCCATCAGAAGGGGATAACACTTGGAAACAGGTGCTAATACCGTATAACAGTAGAAACCGCATGGTTTCTATTTGAAAGGCGCTTTTGCGTCACTGATGGATGGACCCGCGGTGCATTAGCTAGTTGGTGAGGTAACGGCTCACCAAGGCAACGATGCATAGCCGACCTGAGAGGGTGATCGGCCACATTGGGACTGAGACACGGCCCAAACTCCTACGGGAGGCAGCAGTAGGGAATCTTCGGCAA…
S16	Leuconostoc mesenteroides subsp. mesenteroides BGTRS1-2	AAATTTTCAAATTGAGAGTTTGATCCTGGCTCAGGATGAACGCTGGCGGCGTGCCTAATACATGCAAGTCGAACGCACAGCGAAAGGTGCTTGCACCTTTCAAGTGAGTGGCGAACGGGTGAGTAACACGTGGACAACCTGCCTCAAGGCTGGGGATAACATTTGGAAACAGATGCTAATACCGAATAAAACTTAGTGTCGCATGACACAAAGTTAAAAGGCGCTTCGGCGTCACCTAGAGATGGATCCGCGGTGCATTAGTTAGTTGGTGGGGTAAAGGCCTACCAAGACAATGATGCATAGCCGAGTTGAGAGACTGATCGGCCACATTGGGACTGAGACACGGCCCAAACTCCTACGGGAGGCTGCAGTAGGGAATCTTCCACAATGGGCGAAAGC…
S17	Lactiplantibacillus paraplantarum BGCG11	CCGCGGTGGTGCTTGCATCATGAATTACATTTGAGTGAGTGGCGAACTGGTGAGTAACACGTGGGAAACCTGCCCAGAAGCGGGGGATAACACCTGGAAACAGATGCTAATACCGCAAACAACTTGGACCGCAGGTCCGAGTTTGAAAGATGGCTTCGGCTATCACTTTTGGATGGTCCCGCGGCGTATTAGCTAGATGGTGAGGTAACGGCTCACCATGGCAATGATACGTAGCCGACCTGAGAGGGTAATCGGCCACATTGGGACTGAGACACGGCCCAAACTCCTACGGGAGGCAGCAGTAGGGAATCTTCCACAATGGACGAAAGTCTGATGGAGCAACGCCGCGTGAGTGAAGAAGGGTTTCGGCTCGTAAAACTCTGTTGTTAAAGAAGAACA…
S18	Enterococcus faecium BGAZEJ1-62	TGTTCGAACTTTTTATGAGAGTTTGATCCTGGCTCAGGACGAACGCTGGCGGCGTGCCTAATACATGCAAGTCGTACGCTTCTTTTTCCACCGGAGCTTGCTCCACCGGAAAAAGAAGAGTGGCGAACGGGTGAGTAACACGTGGGTAACCTGCCCATCAGAAGGGGATAACACTTGGAAACAGGTGCTAATACCGTATAACAATCGAAACCGCATGGTTTTGATTTGAAAGGCGCTTTCGGGTGTCGCTGATGGATGGACCCGCGGTGCATTAGCTAGTTGGTGAGGTAACGGCTCACCAAGGCCACGATGCATAGCCGACCTGAGAGGGTGATCGGCCACATTGGGACTGAGACACGGCCCAAACTCCTACGGGAGGCAGCAGTAGGGAATCTTCGG…
S19	Liquorilactobacillus sucicola BGGO7-46	ACAAACTTTTTAAAATGAGAGTTTGATCCTGGCTCAGGACGAACGCTGGCGGCGTGCCTAATACATGCAAGTCGTACGCAAAACTTTCTCTGAGTGTTCGCACTCGCTGAAAGATTTGAGTGGCGAACGGGTGAGTAACACGTGGGTAACCTGCCCAGAAGAAGGGGATAACACTTGGAAACAGGTGCTAATACCGTATAACAACAAAGACCGCATGGTCTTTGTTTAAAAGATGGTTCTGCTATCACTTCTGGATGGACCCGCGGCGTATTAGCTAGTTGGTGAGGTAATGGCTCACCAAGGCAATGATACGTAGCCGAACTGAGAGGTTGATCGGCCACATTGGGACTGAGACACGGCCCAAACTCCTACGGGAGGCAGCAGTAGGGAATCTTCCAC…
S20	Lacticaseibacillus casei BGZLM1-2	TATTTATATGAGAGTTTGATCCTGGCTCAGGATGAACGCTGGCGGCGTGCCTAATACATGCAAGTCGAACGAGTTCTCGTTGATGATCGGTGCTTGCACCGAGATTCAACATGGAACGAGTGGCGGATGGGTGAGTAACACGTGGGTAACCTGCCCTTAAGTGGGGGATAACATTTGGAAACAGATGCTAATACCGCATAGATCCAAGAACCGCATGGTTCTTGGCTGAAAGATGGCGTAAGCTATCGCTTTTGGATGGACCCGCGGCGTATTAGCTAGTTGGTGAGGTAATGGCTCACCAAGGCGATGATACGTAGCCGAACTGAGAGGTTGATCGGCCACATTGGGACTGAGACACGGCCCAAACTCCTACGGGAGGCAGCAGTAGGGAATCTTCCA…
S21	Lacticaseibacillus rhamnosus BGGO3-4 a	TATTTATATGAGAGTTTGATCCTGGCTCAGGATGAACGCTGGCGGCGTGCCTAATACATGCAAGTCGAACGAGTTCTGATTATTGAAAGGTGCTTGCATCTTGATTTAATTTTGAACGAGTGGCGGACGGGTGAGTAACACGTGGGTAACCTGCCCTTAAGTGGGGGATAACATTTGGAAACAGATGCTAATACCGCATAAATCCAAGAACCGCATGGTTCTTGGCTGAAAGATGGCGTAAGCTATCGCTTTTGGATGGACCCGCGGCGTATTAGCTAGTTGGTGAGGTAACGGCTCACCAAGGCAATGATACGTAGCCGAACTGAGAGGTTGATCGGCCACATTGGGACTGAGACACGGCCCAAACTCCTACGGGAGGCAGCAGTAGGGAATCTTCCA…
S22	Lactiplantibacillus plantarum BGGO7-29	TCATTAATTTGAGAGTTTGATCCTGGCTCAGGACGAACGCTGGCGGCGTGCCTAATACATGCAAGTCGAACGAACTCTGGTATTGATTGGTGCTTGCATCATGATTTACATTTGAGTGAGTGGCGAACTGGTGAGTAACACGTGGGAAACCTGCCCAGAAGCGGGGGATAACACCTGGAAACAGATGCTAATACCGCATAACAACTTGGACCGCATGGTCCGAGTTTGAAAGATGGCTTCGGCTATCACTTTTGGATGGTCCCGCGGCGTATTAGCTAGATGGTGGGGTAACGGCTCACCATGGCAATGATACGTAGCCGACCTGAGAGGGTAATCGGCCACATTGGGACTGAGACACGGCCCAAACTCCTACGGGAGGCAGCAGTAGGGAATCTTCCA…
S23	Lacticaseibacillus casei BGZLS60-39	TATTTATATGAGAGTTTGATCCTGGCTCAGGATGAACGCTGGCGGCGTGCCTAATACATGCAAGTCGAACGAGTTCTCGTTGATGATCGGTGCTTGCACCGAGATTCAACATGGAACGAGTGGCGGATGGGTGAGTAACACGTGGGTAACCTGCCCTTAAGTGGGGGATAACATTTGGAAACAGATGCTAATACCGCATAGATCCAAGAACCGCATGGTTCTTGGCTGAAAGATGGCGTAAGCTATCGCTTTTGGATGGACCCGCGGCGTATTAGCTAGTTGGTGAGGTAATGGCTCACCAAGGCGATGATACGTAGCCGAACTGAGAGGTTGATCGGCCACATTGGGACTGAGACACGGCCCAAACTCCTACGGGAGGCAGCAGTAGGGAATCTTCCA…
S24	Lacticaseibacillus paracasei BGZLS1-1	GTAGCCGAACTGAGAGGTTGATCGGCCACATTGGGACTGAGACACGGCCCAAACTCCTACGGGAGGCAGCAGTAGGGAATCTTCCACAATGGACGCAAGTCTGATGGAGCAACGCCGCGTGAGTGAAGAAGGCTTTCGGGTCGTAAAACTCTGTTGTTGGAGAAGAATGGTCGGCAGAGTAACTGTTGTCGGCGTGACGGTATCCAACCAGAAAGCCACGGCTAACTACGTGCCAGCAGCCGCGGTAATACGTAGGTGGCAAGCGTTATCCGGATTTATTGGGCGTAAAGCGAGCGCAGGCGGTTTTTTAAGTCTGATGTGAAAGCCCTCGGCTTAACCGAGGAAGCGCATCGGAAACTGGGAAACTTGAGTGCAGAAGAGGACAGTGGAACTCCATGT…
S25	Lactococcus lactis subsp. lactis BGZLS20-34	ACTTTATTTGAGAGTTTGATCCTGGCTCAGGACGAACGCTGGCGGCGTGCCTAATACATGCAAGTTGAGCGCTGAAGGTTGGTACTTGTACCAACTGGATGAGCAGCGAACGGGTGAGTAACGCGTGGGGAATCTGCCTTTGAGCGGGGGACAACATTTGGAAACGAATGCTAATACCGCATAAAAACTTTAAACACAAGTTTTAAGTTTGAAAGATGCAATTGCATCACTCAAAGATGATCCCGCGTTGTATTAGCTAGTTGGTGAGGTAAAGGCTCACCAAGGCGATGATACATAGCCGACCTGAGAGGGTGATCGGCCACATTGGGACTGAGACACGGCCCAAACTCCTACGGGAGGCAGCAGTAGGGAATCTTCGGCAATGGACGAAAGTCTGAC…
S26	Lacticaseibacillus rhamnosus BGGO5-47	TATTTATATGAGAGTTTGATCCTGGCTCAGGATGAACGCTGGCGGCGTGCCTAATACATGCAAGTCGAACGAGTTCTGATTATTGAAAGGTGCTTGCATCTTGATTTAATTTTGAACGAGTGGCGGACGGGTGAGTAACACGTGGGTAACCTGCCCTTAAGTGGGGGATAACATTTGGAAACAGATGCTAATACCGCATAAATCCAAGAACCGCATGGTTCTTGGCTGAAAGATGGCGTAAGCTATCGCTTTTGGATGGACCCGCGGCGTATTAGCTAGTTGGTGAGGTAACGGCTCACCAAGGCAATGATACGTAGCCGAACTGAGAGGTTGATCGGCCACATTGGGACTGAGACACGGCCCAAACTCCTACGGGAGGCAGCAGTAGGGAATCTTCCA…
S27	Limosilactobacillus fermentum BGGO8-47	CGAGTGGCGGACGGGTGAGTAACACGTAGGTAACCTGCCCAGAAGCGGGGGACAACATTTGGAAACAGATGCTAATACCGCATAACAGCGTTGTTCGCATGAACAACGCTTAAAAGATGGCTTCTCGCTATCACTTCTGGATGGACCTGCGGTGCATTAGCTTGTTGGTGGGGTAACGGCCTACCAAGGCGATGATGCATAGCCGAGTTGAGAGACTGATCGGCCACAATGGGACTGAGACACGGCCCATACTCCTACGGGAGGCAGCAGTAGGGAATCTTCCACAATGGGCGCAAGCCTGATGGAGCAACACCGCGTGAGTGAAGAAGGGTTTCGGCTCGTAAAGCTCTGTTGTTAAAGAAGAACACGTATGAGAGTAACTGTTCATACGTTGACGGT…
S28	Lactiplantibacillus plantarum BG71	TTGAAAGATGGCTTCGGCTATCACTTTTGGATGGTCCCGCGGCGTATTAGCTAGATGGTGGGGTAACGGCTCACCATGGCAATGATACGTAGCCGACCTGAGAGGGTAATCGGCCACATTGGGACTGAGACACGGCCCAAACTCCTACGGGAGGCAGCAGTAGGGAATCTTCCACAATGGACGAAAGTCTGATGGAGCAACGCCGCGTGAGTGAAGAAGGGTTTCGGCTCGTAAAACTCTGTTGTTAAAGAAGAACATATCTGAGAGTAACTGTTCAGGTATTGACGGTATTTAACCAGAAAGCCACGGCTAACTACGTGCCAGCAGCCGCGGTAATACGTAGGTGGCAAGCGTTGTCCGGATTTATTGGGCGTAAAGCGAGCGCAGGCGGTTTTTTAA…
S29	Lactiplantibacillus plantarum BGVL2a-5	TGCCTATAATGCAAGTCGAACGAACTCTGGTAATGATTGGTGCTTGCATCATGAATTAAATTTGAGTGAGTGGCGAACTGGTGAGTAACACGTGGGAAACCTGCCCAGAAGCGGGGGATAACACCTGGAAACAGATGCTAATACCGCATAACAACTTGGACCGCATGGTCCGAGTTTGAAAGATGGCTTCGGCTATCACTTTTGGATGGTCCCGCGGCGTATTAGCTAGATGGTGAGGTAACGGCTCACCATGGCAATGATACGTAGCCGACCTGAGAGGGTAATCGGCCACATTGGGACTGAGACACGGCCCAAACTCCTACGGGAGGCAGCAGTAGGGAATCTTCCACAATGGACGAAAGTCTGATGGAGCAACGCCGCGTGAGTGAAGAAGGGTTT…
S30	Lactiplantibacillus plantarum BG5	TCATTAATTTGAGAGTTTGATCCTGGCTCAGGACGAACGCTGGCGGCGTGCCTAATACATGCAAGTCGAACGAACTCTGGTATTGATTGGTGCTTGCATCATGATTTACATTTGAGTGAGTGGCGAACTGGTGAGTAACACGTGGGAAACCTGCCCAGAAGAGGGGGATAACACCTGGAAACAGATGCTAATACCGCATAACAACTTGGACCGCATGGTCCGAGTTTGAAAGATGGCTTCGGCTATCACTTTTGGATGGTCCCGCGGCGTATTAGCTAGATGGTGAGGTAACGGCTCACCATGGCAATGATACGTAGCCGACCTGAGAGGGTAATCGGCCACATTGGGACTGAGACACGGCCCAAACTCCTACGGGAGGCAGCAGTAGGGAATCTTCCA…
S31	Lactiplantibacillus plantarum BG29	TCATTAATTTGAGAGTTTGATCCTGGCTCAGGACGAACGCTGGCGGCGTGCCTAATACATGCAAGTCGAACGAACTCTGGTATTGATTGGTGCTTGCATCATGATTTACATTTGAGTGAGTGGCGAACTGGTGAGTAACACGTGGGAAACCTGCCCAGAAGCGGGGGATAACACCTGGAAACAGATGCTAATACCGCATAACAACTTGGACCGCATGGTCCGAGCTTGAAAGATGGCTTCGGCTATCACTTTTGGATGGTCCCGCGGCGTATTAGCTAGATGGTGGGGTAACGGCTCACCATGGCAATGATACGTAGCCGACCTGAGAGGGTAATCGGCCACATTGGGACTGAGACACGGCCCAAACTCCTACGGGAGGCAGCAGTAGGGAATCTTCCA…
S32	Lactiplantibacillus plantarum BG40	GGTAACGGCTCACCATGGCAATGATACGTAGCCGACCTGAGAGGGTAATCGGCCACATTGGGACTGAGACACGGCCCAAACTCCTACGGGAGGCAGCAGTAGGGAATCTTCCACAATGGACGAAAGTCTGATGGAGCAACGCCGCGTGAGTGAAGAAGGGTTTCGGCTCGTAAAACTCTGTTGTTAAAGAAGAACATATCTGAGAGTAACTGTTCAGGTATTGACGGTATTTAACCAGAAAGCCACGGCTAACTACGTGCCAGCAGCCGCGGTAATACGTAGGTGGCAAGCGTTGTCCGGATTTATTGGGCGTAAAGCGAGCGCAGGCGGTTTTTTAAGTCTGATGTGAAAGCCTTCGGCTCAACCGAAGAAGTGCATCGGAAACTGGGAAACTTGAGT…
S33	Lactiplantibacillus plantarum BG38	TTGAAAGATGGCTTCGGCTATCACTTTTGGATGGTCCCGCGGCGTATTAGCTAGATGGTGGGGTAACGGCTCACCATGGCAATGATACGTAGCCGACCTGAGAGGGTAATCGGCCACATTGGGACTGAGACACGGCCCAAACTCCTACGGGAGGCAGCAGTAGGGAATCTTCCACAATGGACGAAAGTCTGATGGAGCAACGCCGCGTGAGTGAAGAAGGGTTTCGGCTCGTAAAACTCTGTTGTTAAAGAAGAACATATCTGAGAGTAACTGTTCAGGTATTGACGGTATTTAACCAGAAAGCCACGGCTAACTACGTGCCAGCAGCCGCGGTAATACGTAGGTGGCAAGCGTTGTCCGGATTTATTGGGCGTAAAGCGAGCGCAGGCGGTTTTTTAA…
S34	Lactococcus lactis BGTRK4-21	ACTTTATTTGAGAGTTTGATCCTGGCTCAGGACGAACGCTGGCGGCGTGCCTAATACATGCAAGTTGAGCGCTGAAGGTTGGTACTTGTACCAACTGGATGAGCAGCGAACGGGTGAGTAACGCGTGGGGAATCTGCCTTTGAGCGGGGGACAACATTTGGAAACGAATGCTAATACCGCATAAAAACTTTAAACACAAGTTTTAAGTTTGAAAGATGCAATTGCATCACTCAAAGATGATCCCGCGTTGTATTAGCTAGTTGGTGAGGTAAAGGCTCACCAAGGCGATGATACATAGCCGACCTGAGAGGGTGATCGGCCACATTGGGACTGAGACACGGCCCAAACTCCTACGGGAGGCAGCAGTAGGGAATCTTCGGCAATGGACGAAAGTCTGAC…
S35	Enterococcus faecium BGGO3-44	TGTTCGAACTTTTTATGAGAGTTTGATCCTGGCTCAGGACGAACGCTGGCGGCGTGCCTAATACATGCAAGTCGAACGCTTCTTTTTCCACCGGAGCTTGCTCCACCGGAAAAAGAAGAGTGGCGAACGGGTGAGTAACACGTGGGTAACCTGCCCATCAGAAGGGGATAACACTTGGAAACAGGTGCTAATACCGTATAACAATCAAAACCGCATGGTTTTGATTTGAAAGGCGCTTTCGGGTGTCGCTGATGGATGGACCCGCGGTGCATTAGCTAGTTGGTGAGGTAACGGCTCACCAAGGCCACGATGCATAGCCGACCTGAGAGGGTGATCGGCCACATTGGGACTGAGACACGGCCCAAACTCCTACGGGAGGCAGCAGTAGGGAATCTTCGG…
S36	Lactococcus lactis BGGO8-2	ACTTTATTTGAGAGTTTGATCCTGGCTCAGGACGAACGCTGGCGGCGTGCCTAATACATGCAAGTTGAGCGCTGAAGGTTGGTACTTGTACCGACTGGATGAGCAGCGAACGGGTGAGTAACGCGTGGGGAATCTGCCTTTGAGCGGGGGACAACATTTGGAAACGAATGCTAATACCGCATAAAAACTTTAAACACAAGTTTTAAGTTTGAAAGATGCAATTGCATCACTCAAAGATGATCCCGCGTTGTATTAGCTAGTTGGTGAGGTAAAGGCTCACCAAGGCGATGATACATAGCCGACCTGAGAGGGTGATCGGCCACATTGGGACTGAGACACGGCCCAAACTCCTACGGGAGGCAGCAGTAGGGAATCTTCGGCAATGGACGAAAGTCTGAC…
S37	Lactococcus cremoris BGTRM1-22	ACTTTATTTGAGAGTTTGATCCTGGCTCAGGACGAACGCTGGCGGCGTGCCTAATACATGCAAGTTGAGCGATGAAGATTGGTGCTTGCACCAATTTGAAGAGCAGCGAACGGGTGAGTAACGCGTGGGGAATCTGCCTTTGAGCGGGGGACAACATTTGGAAACGAATGCTAATACCGCATAACAACTTTAAACATAAGTTTTAAGTTTGAAAGATGCAATTGCATCACTCAAAGATGATCCCGCGTTGTATTAGCTAGTTGGTGAGGTAAAGGCTCACCAAGGCGATGATACATAGCCGACCTGAGAGGGTGATCGGCCACATTGGGACTGAGACACGGCCCAAACTCCTACGGGAGGCAGCAGTAGGGAATCTTCGGCAATGGACGAAAGTCTGAC…
S38	Lactobacillus delbrueckii subsp lactis BGAZEJ1-49	GCTAGCGGCGGATGGGTGAGTAACACGTGGGCAATCTGCCCTAAAGACTGGGATACCACTTGGAAACAGGTGCTAATACCGGATAACAACATGAATCGCATGATTCAAGTTTGAAAGGCGGCGCAAGCTGTCACTTTAGGATGAGCCCGCGGCGCATTAGCTAGTTGGTGGGGTAAAGGCCTACCAAGGCAATGATGCGTAGCCGAGTTGAGAGACTGATCGGCCACATTGGGACTGAGACACGGCCCAAACTCCTACGGGAGGCAGCAGTAGGGAATCTTCCACAATGGACGCAAGTCTGATGGAGCAACGCCGCGTGAGTGAAGAAGGTCTTCGGATCGTAAAGCTCTGTTGTTGGTGAAGAAGGATAGAGGCAGTAACTGGTCTTTATTTGACGGT…
S39	Lacticaseibacillus rhamnosus BGGO3-41a	TATTTATATGAGAGTTTGATCCTGGCTCAGGATGAACGCTGGCGGCGTGCCTAATACATGCAAGTCGAACGAGTTCTGATTATTGAAAGGTGCTTGCATCTTGATTTAATTTTGAACGAGTGGCGGACGGGTGAGTAACACGTGGGTAACCTGCCCTTAAGTGGGGGATAACATTTGGAAACAGATGCTAATACCGCATAAATCCAAGAACCGCATGGTTCTTGGCTGAAAGATGGCGTAAGCTATCGCTTTTGGATGGACCCGCGGCGTATTAGCTAGTTGGTGAGGTAACGGCTCACCAAGGCAATGATACGTAGCCGAACTGAGAGGTTGATCGGCCACATTGGGACTGAGACACGGCCCAAACTCCTACGGGAGGCAGCAGTAGGGAATCTTCCA…
S41	Limosilactobacillus fermentum BGGO9-54	CGAGTGGCGGACGGGTGAGTAACACGTAGGTAACCTGCCCAGAAGCGGGGGACAACATTTGGAAACAGATGCTAATACCGCATAACAGCGTTGTTCGCATGAACAACGCTTAAAAGATGGCTTCTCGCTATCACTTCTGGATGGACCTGCGGTGCATTAGCTTGTTGGTGGGGTAACGGCCTACCAAGGCGATGATGCATAGCCGAGTTGAGAGACTGATCGGCCACAATGGGACTGAGACACGGCCCATACTCCTACGGGAGGCAGCAGTAGGGAATCTTCCACAATGGGCGCAAGCCTGATGGAGCAACACCGCGTGAGTGAAGAAGGGTTTCGGCTCGTAAAGCTCTGTTGTTAAAGAAGAACACGTATGAGAGTAACTGTTCATACGTTGACGGT…
S42	Streptococcus thermophilus BGKMJ1-36	TTATTAAAGTATTAATGAGAGTTTGATCCTGGCTCAGGACGAACGCTGGCGGCGTGCCTAATACATGCAAGTAGAACGCTGAAGAGAGGAGCTTGCTCTTCTTGGATGAGTTGCGAACGGGTGAGTAACGCGTAGGTAACCTGCCTTGTAGCGGGGGATAACTATTGGAAACGATAGCTAATACCGCATAACAATGGATGACACATGTCATTTATTTGAAAGGGGCAATTGCTCCACTACAAGATGGACCTGCGTTGTATTAGCTAGTAGGTGAGGTAATGGCTCACCTAGGCGACGATACATAGCCGACCTGAGAGGGTGATCGGCCACACTGGGACTGAGACACGGCCCAGACTCCTACGGGAGGCAGCAGTAGGGAATCTTCGGCAATGGGGGCAA…
S43	Streptococcus salivarius BGAZEJ3-7	TATTAAAGTTTTTAATGAGAGTTTGATCCTGGCTCAGGACGAACGCTGGCGGCGTGCCTAATACATGCAAGTAGAACGCTGAAGAGAGGAGCTTGCTCTTCTTGGATGAGTTGCGAACGGGTGAGTAACGCGTAGGTAACCTGCCTTGTAGCGGGGGATAACTATTGGAAACGATAGCTAATACCGCATAACAATGGATGACACATGTCATTTATTTGAAAGGGGCAATTGCTCCACTACAAGATGGACCTGCGTTGTATTAGCTAGTAGGTGAGGTAACGGCTCACCTAGGCGACGATACATAGCCGACCTGAGAGGGTGATCGGCCACACTGGGACTGAGACACGGCCCAGACTCCTACGGGAGGCAGCAGTAGGGAATCTTCGGCAATGGGGGCAA…
S44	Leuconostoc mesenteroides subsp mesenteroides BGTRK4-39	AAATTTTCAAATTGAGAGTTTGATCCTGGCTCAGGATGAACGCTGGCGGCGTGCCTAATACATGCAAGTCGAACGCACAGCGAAAGGTGCTTGCACCTTTCAAGTGAGTGGCGAACGGGTGAGTAACACGTGGACAACCTGCCTCAAGGCTGGGGATAACATTTGGAAACAGATGCTAATACCGAATAAAACTTAGTGTCGCATGACACAAAGTTAAAAGGCGCTTCGGCGTCACCTAGAGATGGATCCGCGGTGCATTAGTTAGTTGGTGGGGTAAAGGCCTACCAAGACAATGATGCATAGCCGAGTTGAGAGACTGATCGGCCACATTGGGACTGAGACACGGCCCAAACTCCTACGGGAGGCTGCAGTAGGGAATCTTCCACAATGGGCGAAAGC…
S45	Lacticaseibacillus paracasei BGZL20-3	TATTTATATGAGAGTTTGATCCTGGCTCAGGATGAACGCTGGCGGCGTGCCTAATACATGCAAGTCGAACGAGTTCTCGTTGATGATCGGTGCTTGCACCGAGATTCAACATGGAACGAGTGGCGGACGGGTGAGTAACACGTGGGTAACCTGCCCTTAAGTGGGGGATAACATTTGGAAACAGATGCTAATACCGCATAGATCCAAGAACCGCATGGTTCTTGGCTGAAAGATGGCGTAAGCTATCGCTTTTGGATGGACCCGCGGCGTATTAGCTAGTTGGTGAGGTAATGGCTCACCAAGGCGATGATACGTAGCCGAACTGAGAGGTTGATCGGCCACATTGGGACTGAGACACGGCCCAAACTCCTACGGGAGGCAGCAGTAGGGAATCTTCCA…
S46	Lacticaseibacillus paracasei BGZLS30-3	TATTTATATGAGAGTTTGATCCTGGCTCAGGATGAACGCTGGCGGCGTGCCTAATACATGCAAGTCGAACGAGTTCTCGTTGATGATCGGTGCTTGCACCGAGATTCAACATGGAACGAGTGGCGGACGGGTGAGTAACACGTGGGTAACCTGCCCTTAAGTGGGGGATAACATTTGGAAACAGATGCTAATACCGCATAGATCCAAGAACCGCATGGTTCTTGGCTGAAAGATGGCGTAAGCTATCGCTTTTGGATGGACCCGCGGCGTATTAGCTAGTTGGTGAGGTAATGGCTCACCAAGGCGATGATACGTAGCCGAACTGAGAGGTTGATCGGCCACATTGGGACTGAGACACGGCCCAAACTCCTACGGGAGGCAGCAGTAGGGAATCTTCCA…
S47	Lacticaseibacillus paracasei BGZLS45-41	TATTTATATGAGAGTTTGATCCTGGCTCAGGATGAACGCTGGCGGCGTGCCTAATACATGCAAGTCGAACGAGTTCTCGTTGATGATCGGTGCTTGCACCGAGATTCAACATGGAACGAGTGGCGGACGGGTGAGTAACACGTGGGTAACCTGCCCTTAAGTGGGGGATAACATTTGGAAACAGATGCTAATACCGCATAGATCCAAGAACCGCATGGTTCTTGGCTGAAAGATGGCGTAAGCTATCGCTTTTGGATGGACCCGCGGCGTATTAGCTAGTTGGTGAGGTAATGGCTCACCAAGGCGATGATACGTAGCCGAACTGAGAGGTTGATCGGCCACATTGGGACTGAGACACGGCCCAAACTCCTACGGGAGGCAGCAGTAGGGAATCTTCCA…
S48	Lactobacillus delbrueckii BGGO6-41	AGGCTCAATTTTTAAATTGAGAGTTTGATCCTGGCTCAGGACGAACGCTGGCGGCGTGCCTAATACATGCAAGTCGAGCGAGCTGAATTCAAAGATCCCTTCGGGGTGATTTGTTGGACGCTAGCGGCGGATGGGTGAGTAACACGTGGGCAATCTGCCCTAAAGACTGGGATACCACTTGGAAACAGGTGCTAATACCGGATAACAACATGAATCGCATGATTCAAGTTTGAAAGGCGGCGCAAGCTGTCACTTTAGGATGAGCCCGCGGCGCATTAGCTAGTTGGTGGGGTAAAGGCCTACCAAGGCAATGATGCGTAGCCGAGTTGAGAGACTGATCGGCCACATTGGGACTGAGACACGGCCCAAACTCCTACGGGAGGCAGCAGTAGGGAATCT…
S49	Lactobacillus delbrueckii subsp delbrueckii BGGO9-18	GGCGTGCCTAATACATGCAAGTCGAGCGAGCTGAATTCAAAGATCCCTTCGGGGTGATTTGTTGGACGCTAGCGGCGGATGGGTGAGTAACACGTGGGCAATCTGCCCTAAAGACTGGGATACCACTTGGAAACAGGTGCTAATACCGGATAACAACATGAATCGCATGATTCAAGTTTGAAAGGCGGCGCAAGCTGTCACTTTAGGATGAGCCCGCGGCGCATTAGCTAGTTGGTGGGGTAAAGGCCTACCAAGGCAATGATGCGTAGCCGAGTTGAGAGACTGATCGGCCACATTGGGACTGAGACACGGCCCAAACTCCTACGGGAGGCAGCAGTAGGGAATCTTCCACAATGGACGCAAGTCTGATGGAGCAACGCCGCGTGAGTGAAGAAGGTC…
S50	Lactobacillus delbrueckii subsp jakobsenii BGGO8-48	AAATTGAGAGTTTGATCCTGGCTCAGGACGAACGCTGGCGGCGTGCCTAATACATGCAAGTCGAGCGAGCTGAATTCAAAGATCCCTTCGGGGTGATTTGTTGGACGCTAGCGGCGGATGGGTGAGTAACACGTGGGCAATCTGCCCTAAAGACTGGGATACCACTTGGAAACAGGTGCTAATACCGGATAACAACATGAATCGCATGATTCAAGTTTGAAAGGCGGCGCAAGCTGTCACTTTAGGATGAGCCCGCGGCGCATTAGCTAGTTGGTGGGGTAAAGGCCTACCAAGGCAATGATGCGTAGCCGAGTTGAGAGACTGATCGGCCACATTGGGACTGAGACACGGCCCAAACTCCTACGGGAGGCAGCAGTAGGGAATCTTCCACAATGGACG…
S51	Lactiplantibacillus plantarum BGGS1-2	GGTAACGGCTCACCATGGCAATGATACGTAGCCGACCTGAGAGGGTAATCGGCCACATTGGGACTGAGACACGGCCCAAACTCCTACGGGAGGCAGCAGTAGGGAATCTTCCACAATGGACGAAAGTCTGATGGAGCAACGCCGCGTGAGTGAAGAAGGGTTTCGGCTCGTAAAACTCTGTTGTTAAAGAAGAACATATCTGAGAGTAACTGTTCAGGTATTGACGGTATTTAACCAGAAAGCCACGGCTAACTACGTGCCAGCAGCCGCGGTAATACGTAGGTGGCAAGCGTTGTCCGGATTTATTGGGCGTAAAGCGAGCGCAGGCGGTTTTTTAAGTCTGATGTGAAAGCCTTCGGCTCAACCGAAGAAGTGCATCGGAAACTGGGAAACTTGAGT…
