## Supplementary Table 4 for "Conserved emergent traits enable phylogenetic prediction of community function"

### Sheet: Strain taxonomy
Community notation ID	Strain composition	Type
C1	S1	Assayed
C2	S2	Assayed
C3	S3	Assayed
C4	S4	Assayed
C5	S5	Assayed
C6	S6	Assayed
C7	S7	Assayed
C8	S8	Assayed
C9	S9	Assayed
C10	S10	Assayed
C11	S11	Assayed
C12	S12	Assayed
C13	S13	Assayed
C14	S14	Assayed
C15	S15	Assayed
C16	S16	Assayed
C17	S17	Assayed
C18	S18	Assayed
C19	S19	Assayed
C20	S20	Assayed
C21	S21	Assayed
C22	S22	Assayed
C23	S23	Assayed
C24	S24	Assayed
C25	S25	Assayed
C26	S26	Assayed
C27	S27	Assayed
C28	S28	Assayed
C29	S29	Assayed
C30	S30	Assayed
C31	S31	Assayed
C32	S32	Assayed
C33	S33	Assayed
C34	S1, S2	Assayed
C35	S1, S3	Assayed
C36	S1, S4	Assayed
C37	S1, S5	Assayed
C38	S1, S6	Assayed
C39	S1, S7	Assayed
C40	S1, S8	Assayed
C41	S1, S9	Assayed
C42	S1, S10	Assayed
C43	S1, S11	Assayed
C44	S1, S12	Assayed
C45	S1, S13	Assayed
C46	S1, S14	Assayed
C47	S1, S15	Assayed
C48	S1, S16	Assayed
C49	S1, S17	Assayed
C50	S1, S18	Assayed
C51	S1, S19	Assayed
C52	S1, S20	Assayed
C53	S1, S21	Assayed
C54	S1, S22	Assayed
C55	S1, S23	Assayed
C56	S1, S24	Assayed
C57	S1, S25	Assayed
C58	S1, S26	Assayed
C59	S1, S27	Assayed
C60	S1, S28	Assayed
C61	S1, S29	Assayed
C62	S1, S30	Assayed
C63	S1, S31	Assayed
C64	S1, S32	Assayed
C65	S1, S33	Assayed
C66	S19, S2	Assayed
C67	S19, S3	Assayed
C68	S19, S4	Assayed
C69	S19, S5	Assayed
C70	S19, S6	Assayed
C71	S19, S7	Assayed
C72	S19, S8	Assayed
C73	S19, S9	Assayed
C74	S19, S10	Assayed
C75	S19, S11	Assayed
C76	S19, S12	Assayed
C77	S19, S13	Assayed
C78	S19, S14	Assayed
C79	S19, S15	Assayed
C80	S19, S16	Assayed
C81	S19, S17	Assayed
C82	S19, S18	Assayed
C83	S19, S20	Assayed
C84	S19, S21	Assayed
C85	S19, S22	Assayed
C86	S19, S23	Assayed
C87	S19, S24	Assayed
C88	S19, S25	Assayed
C89	S19, S26	Assayed
C90	S19, S27	Assayed
C91	S19, S28	Assayed
C92	S19, S29	Assayed
C93	S19, S30	Assayed
C94	S19, S31	Assayed
C95	S19, S32	Assayed
C96	S19, S33	Assayed
C97	S17, S2	Assayed
C98	S17, S3	Assayed
C99	S17, S4	Assayed
C100	S17, S5	Assayed
C101	S17, S6	Assayed
C102	S17, S7	Assayed
C103	S17, S8	Assayed
C104	S17, S9	Assayed
C105	S17, S10	Assayed
C106	S17, S11	Assayed
C107	S17, S12	Assayed
C108	S17, S13	Assayed
C109	S17, S14	Assayed
C110	S17, S15	Assayed
C111	S17, S16	Assayed
C112	S17, S18	Assayed
C113	S17, S20	Assayed
C114	S17, S21	Assayed
C115	S17, S22	Assayed
C116	S17, S23	Assayed
C117	S17, S24	Assayed
C118	S17, S25	Assayed
C119	S17, S26	Assayed
C120	S17, S27	Assayed
C121	S17, S28	Assayed
C122	S17, S29	Assayed
C123	S17, S30	Assayed
C124	S17, S31	Assayed
C125	S17, S32	Assayed
C126	S17, S33	Assayed
C127	S29, S2	Assayed
C128	S29, S3	Assayed
C129	S29, S4	Assayed
C130	S29, S5	Assayed
C131	S29, S6	Assayed
C132	S29, S7	Assayed
C133	S29, S8	Assayed
C134	S29, S9	Assayed
C135	S29, S10	Assayed
C136	S29, S11	Assayed
C137	S29, S12	Assayed
C138	S29, S13	Assayed
C139	S29, S14	Assayed
C140	S29, S15	Assayed
C141	S29, S16	Assayed
C142	S29, S18	Assayed
C143	S29, S20	Assayed
C144	S29, S21	Assayed
C145	S29, S22	Assayed
C146	S29, S23	Assayed
C147	S29, S24	Assayed
C148	S29, S25	Assayed
C149	S29, S26	Assayed
C150	S29, S27	Assayed
C151	S29, S28	Assayed
C152	S29, S30	Assayed
C153	S29, S31	Assayed
C154	S29, S32	Assayed
C155	S29, S33	Assayed
C156	S2, S17, S1	Assayed
C157	S2, S17, S3	Assayed
C158	S2, S17, S4	Assayed
C159	S2, S17, S5	Assayed
C160	S2, S17, S6	Assayed
C161	S2, S17, S7	Assayed
C162	S2, S17, S8	Assayed
C163	S2, S17, S9	Assayed
C164	S2, S17, S10	Assayed
C165	S2, S17, S11	Assayed
C166	S2, S17, S12	Assayed
C167	S2, S17, S13	Assayed
C168	S2, S17, S14	Assayed
C169	S2, S17, S15	Assayed
C170	S2, S17, S16	Assayed
C171	S2, S17, S18	Assayed
C172	S2, S17, S19	Assayed
C173	S2, S17, S20	Assayed
C174	S2, S17, S21	Assayed
C175	S2, S17, S22	Assayed
C176	S2, S17, S23	Assayed
C177	S2, S17, S24	Assayed
C178	S2, S17, S25	Assayed
C179	S2, S17, S26	Assayed
C180	S2, S17, S27	Assayed
C181	S2, S17, S28	Assayed
C182	S2, S17, S29	Assayed
C183	S2, S17, S30	Assayed
C184	S2, S17, S31	Assayed
C185	S2, S17, S32	Assayed
C186	S2, S17, S33	Assayed
C187	S13, S29, S1	Assayed
C188	S13, S29, S2	Assayed
C189	S13, S29, S3	Assayed
C190	S13, S29, S4	Assayed
C191	S13, S29, S5	Assayed
C192	S13, S29, S6	Assayed
C193	S13, S29, S7	Assayed
C194	S13, S29, S8	Assayed
C195	S13, S29, S9	Assayed
C196	S13, S29, S10	Assayed
C197	S13, S29, S11	Assayed
C198	S13, S29, S12	Assayed
C199	S13, S29, S14	Assayed
C200	S13, S29, S15	Assayed
C201	S13, S29, S16	Assayed
C202	S13, S29, S17	Assayed
C203	S13, S29, S18	Assayed
C204	S13, S29, S19	Assayed
C205	S13, S29, S20	Assayed
C206	S13, S29, S21	Assayed
C207	S13, S29, S22	Assayed
C208	S13, S29, S23	Assayed
C209	S13, S29, S24	Assayed
C210	S13, S29, S25	Assayed
C211	S13, S29, S26	Assayed
C212	S13, S29, S27	Assayed
C213	S13, S29, S28	Assayed
C214	S13, S29, S30	Assayed
C215	S13, S29, S31	Assayed
C216	S13, S29, S32	Assayed
C217	S13, S29, S33	Assayed
C218	S32, S17, S1	Assayed
C219	S32, S17, S3	Assayed
C220	S32, S17, S4	Assayed
C221	S32, S17, S5	Assayed
C222	S32, S17, S6	Assayed
C223	S32, S17, S7	Assayed
C224	S32, S17, S8	Assayed
C225	S32, S17, S9	Assayed
C226	S32, S17, S10	Assayed
C227	S32, S17, S11	Assayed
C228	S32, S17, S12	Assayed
C229	S32, S17, S13	Assayed
C230	S32, S17, S14	Assayed
C231	S32, S17, S15	Assayed
C232	S32, S17, S16	Assayed
C233	S32, S17, S18	Assayed
C234	S32, S17, S19	Assayed
C235	S32, S17, S20	Assayed
C236	S32, S17, S21	Assayed
C237	S32, S17, S22	Assayed
C238	S32, S17, S23	Assayed
C239	S32, S17, S24	Assayed
C240	S32, S17, S25	Assayed
C241	S32, S17, S26	Assayed
C242	S32, S17, S27	Assayed
C243	S32, S17, S28	Assayed
C244	S32, S17, S29	Assayed
C245	S32, S17, S30	Assayed
C246	S32, S17, S31	Assayed
C247	S32, S17, S33	Assayed
C248	S14, S29, S18, S4	Assayed
C249	S24, S17, S27, S11	Assayed
C250	S14, S29, S18, S4, S1	Assayed
C251	S14, S29, S18, S4, S2	Assayed
C252	S14, S29, S18, S4, S3	Assayed
C253	S14, S29, S18, S4, S5	Assayed
C254	S14, S29, S18, S4, S6	Assayed
C255	S14, S29, S18, S4, S7	Assayed
C256	S14, S29, S18, S4, S8	Assayed
C257	S14, S29, S18, S4, S9	Assayed
C258	S14, S29, S18, S4, S10	Assayed
C259	S14, S29, S18, S4, S11	Assayed
C260	S14, S29, S18, S4, S12	Assayed
C261	S14, S29, S18, S4, S13	Assayed
C262	S14, S29, S18, S4, S15	Assayed
C263	S14, S29, S18, S4, S16	Assayed
C264	S14, S29, S18, S4, S17	Assayed
C265	S14, S29, S18, S4, S19	Assayed
C266	S14, S29, S18, S4, S20	Assayed
C267	S14, S29, S18, S4, S21	Assayed
C268	S14, S29, S18, S4, S22	Assayed
C269	S14, S29, S18, S4, S23	Assayed
C270	S14, S29, S18, S4, S24	Assayed
C271	S14, S29, S18, S4, S25	Assayed
C272	S14, S29, S18, S4, S26	Assayed
C273	S14, S29, S18, S4, S27	Assayed
C274	S14, S29, S18, S4, S28	Assayed
C275	S14, S29, S18, S4, S30	Assayed
C276	S14, S29, S18, S4, S31	Assayed
C277	S14, S29, S18, S4, S32	Assayed
C278	S14, S29, S18, S4, S33	Assayed
C279	S24, S17, S27, S11, S1	Assayed
C280	S24, S17, S27, S11, S2	Assayed
C281	S24, S17, S27, S11, S3	Assayed
C282	S24, S17, S27, S11, S4	Assayed
C283	S24, S17, S27, S11, S5	Assayed
C284	S24, S17, S27, S11, S6	Assayed
C285	S24, S17, S27, S11, S7	Assayed
C286	S24, S17, S27, S11, S8	Assayed
C287	S24, S17, S27, S11, S9	Assayed
C288	S24, S17, S27, S11, S10	Assayed
C289	S24, S17, S27, S11, S12	Assayed
C290	S24, S17, S27, S11, S13	Assayed
C291	S24, S17, S27, S11, S14	Assayed
C292	S24, S17, S27, S11, S15	Assayed
C293	S24, S17, S27, S11, S16	Assayed
C294	S24, S17, S27, S11, S18	Assayed
C295	S24, S17, S27, S11, S19	Assayed
C296	S24, S17, S27, S11, S20	Assayed
C297	S24, S17, S27, S11, S21	Assayed
C298	S24, S17, S27, S11, S22	Assayed
C299	S24, S17, S27, S11, S23	Assayed
C300	S24, S17, S27, S11, S25	Assayed
C301	S24, S17, S27, S11, S26	Assayed
C302	S24, S17, S27, S11, S28	Assayed
C303	S24, S17, S27, S11, S29	Assayed
C304	S24, S17, S27, S11, S30	Assayed
C305	S24, S17, S27, S11, S31	Assayed
C306	S24, S17, S27, S11, S32	Assayed
C307	S24, S17, S27, S11, S33	Assayed
CV1	S3, S20	Validation
CV2	S4, S20	Validation
CV3	S1, S20, S25, S27	Validation
CV4	S1, S7, S15	Validation
CV5	S1, S15, S29	Validation
CV6	S1, S27, S29	Validation
CV7	S7, S12, S13, S15	Validation
CV8	S3, S13, S27, S28	Validation
CV9	S12, S20	Validation
CV10	S4, S7	Validation
CV11	S4, S24	Validation
CV12	S1, S3, S4	Validation
CV13	S1, S9, S33	Validation
CV14	S1, S18, S29	Validation
CV15	S1, S3, S19, S24	Validation
CV16	S1, S4, S7, S18	Validation
CV17	S1, S18, S21, S29	Validation
COS1	S1, S35	Out of sample
COS2	S27, S43	Out of sample
COS3	S4, S39, S41	Out of sample
COS4	S2, S20, S45	Out of sample
COS5	S28, S36, S47	Out of sample
COS6	S34, S42	Out of sample
COS7	S35, S39	Out of sample
COS8	S43, S49	Out of sample
COS9	S44, S46, S51	Out of sample
COS10	S20, S37, S45	Out of sample
COS11	S36, S47, S48	Out of sample
COS12	S43, S51	Out of sample
COS13	S38, S41, S50	Out of sample
COS14	S41, S48	Out of sample
